# Exploring cell-specific miRNA regulation with single-cell miRNA-mRNA co-sequencing data

**DOI:** 10.1101/2020.10.14.340299

**Authors:** Junpeng Zhang, Lin Liu, Taosheng Xu, Wu Zhang, Chunwen Zhao, Sijing Li, Jiuyong Li, Nini Rao, Thuc Duy Le

## Abstract

**Background:** Existing computational methods for studying miRNA regulation are mostly based on bulk miRNA and mRNA expression data. However, bulk data only allows the analysis of miRNA regulation regarding a group of cells, rather than the miRNA regulation unique to individual cells. Recent advance in single-cell miRNA-mRNA co-sequencing technology has opened a way for investigating miRNA regulation at single-cell level. However, as currently single-cell miRNA-mRNA co-sequencing data is just emerging and only available at small-scale, there is a strong need of novel methods to exploit existing single-cell data for the study of cell-specific miRNA regulation.

**Results:** In this work, we propose a new method, *CSmiR* (<u>C</u>ell-<u>S</u>pecific <u>miR</u>NA regulation) to use single-cell miRNA-mRNA co-sequencing data to identify miRNA regulatory networks at the resolution of individual cells. We apply *CSmiR* to the miRNA-mRNA co-sequencing data in 19 K562 single-cells to identify cell-specific miRNA-mRNA regulatory networks for understanding miRNA regulation in each K562 single-cell. By analyzing the obtained cell-specific miRNA-mRNA regulatory networks, we observe that the miRNA regulation in each K562 single-cell is unique. Moreover, we conduct detailed analysis on the cell-specific miRNA regulation associated with the miR-17/92 family as a case study. Finally, through exploring cell-cell similarity matrix characterized by cell-specific miRNA regulation, *CSmiR* provides a novel strategy for clustering single-cells to help understand cell-cell crosstalk.

**Conclusions:** To the best of our knowledge, *CSmiR* is the first method to explore miRNA regulation at a single-cell resolution level, and we believe that it can be a useful method to enhance the understanding of cell-specific miRNA regulation.
