## Additional file 4 for "Exploring cell-specific miRNA regulation with single-cell miRNA-mRNA co-sequencing data"

### Sheet: cell-cell crosstalk
In the case of interaction similarity			In the case of hub miRNA similarity
Cell 1	Cell 2		Cell 1	Cell 2
K562_HalfCell_01	K562_HalfCell_12		K562_HalfCell_01	K562_HalfCell_07
K562_HalfCell_01	K562_HalfCell_15		K562_HalfCell_01	K562_HalfCell_08
K562_HalfCell_01	K562_HalfCell_16		K562_HalfCell_01	K562_HalfCell_11
K562_HalfCell_01	K562_HalfCell_18		K562_HalfCell_01	K562_HalfCell_13
K562_HalfCell_01	K562_HalfCell_19		K562_HalfCell_01	K562_HalfCell_16
K562_HalfCell_02	K562_HalfCell_05		K562_HalfCell_01	K562_HalfCell_20
K562_HalfCell_02	K562_HalfCell_07		K562_HalfCell_02	K562_HalfCell_12
K562_HalfCell_02	K562_HalfCell_08		K562_HalfCell_02	K562_HalfCell_18
K562_HalfCell_02	K562_HalfCell_09		K562_HalfCell_03	K562_HalfCell_05
K562_HalfCell_02	K562_HalfCell_12		K562_HalfCell_03	K562_HalfCell_07
K562_HalfCell_02	K562_HalfCell_13		K562_HalfCell_03	K562_HalfCell_08
K562_HalfCell_02	K562_HalfCell_14		K562_HalfCell_03	K562_HalfCell_09
K562_HalfCell_02	K562_HalfCell_15		K562_HalfCell_03	K562_HalfCell_11
K562_HalfCell_02	K562_HalfCell_16		K562_HalfCell_03	K562_HalfCell_12
K562_HalfCell_02	K562_HalfCell_18		K562_HalfCell_03	K562_HalfCell_13
K562_HalfCell_03	K562_HalfCell_08		K562_HalfCell_03	K562_HalfCell_15
K562_HalfCell_03	K562_HalfCell_09		K562_HalfCell_03	K562_HalfCell_16
K562_HalfCell_03	K562_HalfCell_12		K562_HalfCell_03	K562_HalfCell_17
K562_HalfCell_03	K562_HalfCell_13		K562_HalfCell_03	K562_HalfCell_18
K562_HalfCell_03	K562_HalfCell_15		K562_HalfCell_03	K562_HalfCell_20
K562_HalfCell_03	K562_HalfCell_16		K562_HalfCell_04	K562_HalfCell_08
K562_HalfCell_03	K562_HalfCell_18		K562_HalfCell_04	K562_HalfCell_11
K562_HalfCell_05	K562_HalfCell_12		K562_HalfCell_04	K562_HalfCell_12
K562_HalfCell_05	K562_HalfCell_13		K562_HalfCell_04	K562_HalfCell_15
K562_HalfCell_05	K562_HalfCell_15		K562_HalfCell_05	K562_HalfCell_07
K562_HalfCell_05	K562_HalfCell_16		K562_HalfCell_05	K562_HalfCell_09
K562_HalfCell_05	K562_HalfCell_17		K562_HalfCell_05	K562_HalfCell_14
K562_HalfCell_05	K562_HalfCell_18		K562_HalfCell_05	K562_HalfCell_15
K562_HalfCell_07	K562_HalfCell_10		K562_HalfCell_05	K562_HalfCell_16
K562_HalfCell_07	K562_HalfCell_11		K562_HalfCell_05	K562_HalfCell_20
K562_HalfCell_07	K562_HalfCell_12		K562_HalfCell_07	K562_HalfCell_11
K562_HalfCell_07	K562_HalfCell_17		K562_HalfCell_07	K562_HalfCell_12
K562_HalfCell_08	K562_HalfCell_10		K562_HalfCell_07	K562_HalfCell_15
K562_HalfCell_08	K562_HalfCell_11		K562_HalfCell_07	K562_HalfCell_18
K562_HalfCell_08	K562_HalfCell_12		K562_HalfCell_07	K562_HalfCell_20
K562_HalfCell_08	K562_HalfCell_13		K562_HalfCell_08	K562_HalfCell_09
K562_HalfCell_08	K562_HalfCell_16		K562_HalfCell_08	K562_HalfCell_11
K562_HalfCell_08	K562_HalfCell_17		K562_HalfCell_08	K562_HalfCell_12
K562_HalfCell_08	K562_HalfCell_18		K562_HalfCell_08	K562_HalfCell_13
K562_HalfCell_08	K562_HalfCell_19		K562_HalfCell_08	K562_HalfCell_15
K562_HalfCell_08	K562_HalfCell_20		K562_HalfCell_08	K562_HalfCell_17
K562_HalfCell_09	K562_HalfCell_12		K562_HalfCell_08	K562_HalfCell_20
K562_HalfCell_09	K562_HalfCell_16		K562_HalfCell_09	K562_HalfCell_12
K562_HalfCell_09	K562_HalfCell_17		K562_HalfCell_09	K562_HalfCell_15
K562_HalfCell_09	K562_HalfCell_19		K562_HalfCell_09	K562_HalfCell_16
K562_HalfCell_09	K562_HalfCell_20		K562_HalfCell_09	K562_HalfCell_17
K562_HalfCell_10	K562_HalfCell_12		K562_HalfCell_09	K562_HalfCell_18
K562_HalfCell_10	K562_HalfCell_13		K562_HalfCell_09	K562_HalfCell_19
K562_HalfCell_10	K562_HalfCell_15		K562_HalfCell_09	K562_HalfCell_20
K562_HalfCell_10	K562_HalfCell_16		K562_HalfCell_11	K562_HalfCell_12
K562_HalfCell_10	K562_HalfCell_18		K562_HalfCell_11	K562_HalfCell_13
K562_HalfCell_11	K562_HalfCell_12		K562_HalfCell_11	K562_HalfCell_14
K562_HalfCell_11	K562_HalfCell_13		K562_HalfCell_11	K562_HalfCell_15
K562_HalfCell_11	K562_HalfCell_15		K562_HalfCell_11	K562_HalfCell_20
K562_HalfCell_11	K562_HalfCell_16		K562_HalfCell_12	K562_HalfCell_13
K562_HalfCell_11	K562_HalfCell_18		K562_HalfCell_12	K562_HalfCell_14
K562_HalfCell_12	K562_HalfCell_13		K562_HalfCell_12	K562_HalfCell_15
K562_HalfCell_12	K562_HalfCell_14		K562_HalfCell_12	K562_HalfCell_18
K562_HalfCell_12	K562_HalfCell_15		K562_HalfCell_12	K562_HalfCell_20
K562_HalfCell_12	K562_HalfCell_16		K562_HalfCell_13	K562_HalfCell_16
K562_HalfCell_12	K562_HalfCell_17		K562_HalfCell_13	K562_HalfCell_18
K562_HalfCell_12	K562_HalfCell_18		K562_HalfCell_14	K562_HalfCell_15
K562_HalfCell_12	K562_HalfCell_19		K562_HalfCell_14	K562_HalfCell_18
K562_HalfCell_12	K562_HalfCell_20		K562_HalfCell_15	K562_HalfCell_17
K562_HalfCell_13	K562_HalfCell_15		K562_HalfCell_15	K562_HalfCell_18
K562_HalfCell_13	K562_HalfCell_16		K562_HalfCell_15	K562_HalfCell_19
K562_HalfCell_13	K562_HalfCell_17		K562_HalfCell_15	K562_HalfCell_20
K562_HalfCell_13	K562_HalfCell_18		K562_HalfCell_16	K562_HalfCell_19
K562_HalfCell_13	K562_HalfCell_19		K562_HalfCell_17	K562_HalfCell_18
K562_HalfCell_13	K562_HalfCell_20		K562_HalfCell_17	K562_HalfCell_20
K562_HalfCell_14	K562_HalfCell_17		K562_HalfCell_18	K562_HalfCell_19
K562_HalfCell_14	K562_HalfCell_19		K562_HalfCell_18	K562_HalfCell_20
K562_HalfCell_15	K562_HalfCell_16		K562_HalfCell_19	K562_HalfCell_20
K562_HalfCell_15	K562_HalfCell_17
K562_HalfCell_15	K562_HalfCell_18
K562_HalfCell_15	K562_HalfCell_19
K562_HalfCell_15	K562_HalfCell_20
K562_HalfCell_16	K562_HalfCell_17
K562_HalfCell_16	K562_HalfCell_18
K562_HalfCell_16	K562_HalfCell_19
K562_HalfCell_16	K562_HalfCell_20
K562_HalfCell_17	K562_HalfCell_18
K562_HalfCell_18	K562_HalfCell_19
K562_HalfCell_18	K562_HalfCell_20
K562_HalfCell_19	K562_HalfCell_20
